# The long noncoding RNA *Peanut* (*Gm11454*) promotes neurogenesis and rod photoreceptor differentiation during postnatal retinal development

**DOI:** 10.64898/2025.12.02.691925

**Authors:** Jade Enright Hostetler, Fion Shiau, Xiaodong Zhang, Shiming Chen, Philip A. Ruzycki, Seth Blackshaw, Brian S. Clark

**Author notes:** Current Address: Department of Systems Biology, Columbia University Irving Medical Center, New York, NY 10032 and the New York Genome Center, New York, NY 10013. Corresponding Author: Brian Clark.

## Abstract

Long noncoding RNAs (lncRNAs) display pervasive expression and function in the developing nervous system. Temporal profiling of gene expression in the retina has demonstrated differential expression of lncRNAs throughout development; however, determinations of lncRNA function during retinal development remain limited. In this study, we identify numerous lncRNAs with dynamic temporal expression and characterize the function of the lncRNA *Gm11454,* which we have named *Peanut*. Using overexpression of *Peanut* in mice retinas, we determine that *Peanut* promotes rod photoreceptor fate and neurogenesis of retinal progenitor cells (RPCs) via inhibition of Notch signaling and by regulating expression of neighboring gene *Tox2*. A novel *Peanut* knockout mouse model demonstrates that *Peanut* is required for proper visual function and photoreceptor gene expression. Finally, we determined that *Peanut* is necessary for proper cell cycle progression and neurogenesis. Our results characterize the function of a novel lncRNA as a regulator of RPC neurogenesis and differentiation and support the importance of lncRNAs in the developing retina.
