## Supplemental Table 1 for "The long noncoding RNA *Peanut* (*Gm11454*) promotes neurogenesis and rod photoreceptor differentiation during postnatal retinal development"

### Sheet: Sheet1
Supplemental Table XX. in situ probe sequences
lncRNA	Official Gene Name	in situ Probe Sequence
Miat	Miat	Rapicovoli et al., 2012
Gm16551	Gm16551	atttcacggcaggttgcttctgacacgcgacaagctttcagctttgcctcctttcctttgcgttgattttaaaacccgggacacagccgccgccactttctgcaaagcccagagcccgggcgctctcaggcctgaggattcctgcaaggtcgctggggttagagaagcgggccagagagcccacgagcttcccctcagcacctagggtctgagtcccactcagaacccccaaatcccccgcacttcttcggctccagctttgagtctgaggaaagatcaattttctcccttgcacgctgcctcggctcgctggcacacacgtctggagccataaacaaacagctaattcaggaaccggagagcgagggaaaagccgggagaaaagaggtgacccagaac…
C230034O21Rik	C230034O21Rik	Aprea et al., 2013
Prox1-os	Prox1os	Aprea et al., 2013
Peanut	Gm11454	ataaaactcccgagcacacgttggcaaggtgaagcgcggcaaaactccgatttctagcgtctgggtttccacagactgaggcaagcagtggcttccagcaggagcttcaagctccagcggttttctttttctcagaagcaattgctactttcataaacgctggttgggggtgggggtgaaggggagatagtgaagacagacacgggctgagctattgctcattataggcaagtcctgatacggagaggagGGGAAAAAAATCCAGACGGTGCTATCTTCAAATATCACAGTGTTGTGACTTCTAACGGCACCCACCGCATCTTGTTTCATTACATCATCTTTTGACTTTAGTTCTTCATATGTGTGACTTTCATCCCATGCTGCAGACATCCTCTGGCC…
Tox2	Tox2	attttggctggtgggtttgcctgagtgttcttggcctcaccttggtccggggggctcttggacacgaggctagctctgtaggccgccaaggctttcaggtactccttcttggcagcttcagtcttcctcttatacgcctgtttctgctcttctcccaggctgtcccacatggacgccactattttggacacatctccaaaggtggcactgggattctgccccttgatggcagcctgagtgtctctgaagaagagagcgtaggccgacactggcttctgtggctcattggggtccttcttcttcttcttctttggattcttggcctttttgcctgggtccactgagggtctcttctctcccgagatcttgaaatgggcatctgattcctcctcctgtgtg…
Gm21817	Gm21817	ggttcagcagtgtttttgcactgagaagtgtcccaggagctgggagtagcttagtgagtgcctgcctacatgtatgaaaccctacgttcaatctccagcatcgaagcaaagaaagaaatggattgaacctcattcccaaatgctcatgtccctcgttttgaaaaccaataattttattaactgactaataacatggtaaggctggtgtggtggtatatgcctatgaccccagcatttgggaaatagaggccagcctggactacaccaggagatactctggcaaaataacaacaaataagcaaatatatggccaaaaccaaaccaaacaaatacccagttttctaaaaacattgtaactacagtaatcactaaagccagcgtgtttgttactaacttccc…
2610035D17Rik	2610035D17Rik	atcactctggagtcttgtgctgcttccaggccgggtgccacgcaccgagtctgacccctctttccaaggaacagaaataagaatcaagatcccattcaacccaagtgtggttaactattcaccctgtatccggctcaaggatgatagagcaaacaagaagaatctctgggtccagaggcgagtgggcacaggaggcggggtcagacagggaagggtgcggtaactggacagggacagagtgaggaagagtgtcctgggtagtggcagtacccaggacatgtttgccaccagacagtagatgagctgagctggtaagccttccccaggcccagagacgtatgtctttgttcattcaagtcaaaacagactattccttcccaaatgccggcacagtctaga…
Nfia-os	E130114P18Rik	CAAATACAACCTACCGAGTCCATTCTATTTTTTGTTTATGTACAGTTTCATTGATACTGTTTGTATTGGATAACTAAATAGAGAGCTCCTCCCAGGTAGAGGGTAGCTCTCCCATTCCCAGCAGTCATCAGTTGCCTTATCCACAGATGTGCCCCTGTGAGGTTGTTTTTCCTTTCCACATCAACAAGTCTACTGATACTGCCATTGTTCAAATTTTGCTTATGCAGGCATTTCTAGGAAAGACTGTTTCACAGCCAACTTCTGGTGTTTCATTCTTACAGTCTTCCTAGCCCCTCTCTGTGATGTTTGCAGAGCCATAAATGCAGGAGTTGTGACGTAGTTGTGGGGTAGGGCTACCCAGGATCTGTTGATGTCTGCATTGTGTCCAGCTGTGGATTT…
Sox8os	2810468N07Rik	ATGGGACAAAGCAGTAGAAACGATAGCTGTTCCCAACACATCTTGGGCTCCGCACACACCTGTCACACGGCAGAGGCTGTGTTGGACTCCAGTGCTTGGGTTAAATAGAGCCCCTTTCCAGAATCCTTTCAGACTGAGAACAGCTAAGTAGCCGGTCCCACCCTGCTGTTACCAGTCTCTTCCAAAGCGGTGCCTCCCGAGGGGTGTCAAACACCAAAGTTGCTGCTGGGCTGGATGGAGCATGACCACACACACAACACTGGAGCCAGCGGCATGCAGGGCTACAGATGTGGTGCTGCAGAAAAACTGCTCCTGTAGGTCTAGGTGCGGGAGTTACCAGGGTCACCTGGTGGCTCTTGTCATTGCGCCACCCTGCGGGCAGAACCCGGGTTTGGTTGC…
